# OMEGA: a software tool for the management, analysis, and dissemination of intracellular trafficking data that incorporates motion type classification and quality control

**DOI:** 10.1101/251850

**Authors:** Alessandro Rigano, Vanni Galli, Jasmine M. Clark, Lara E. Pereira, Loris Grossi, Jeremy Luban, Raffaello Giulietti, Tiziano Leidi, Eric Hunter, Mario Valle, Ivo F. Sbalzarini, Caterina Strambio-De-Castillia

**Affiliations:** Program In Molecular Medicine, University of Massachusetts Medical School, Worcester, Massachusetts 01605, United States of America; Istituto Sistemi Informativi e Networking, Scuola Universitaria Professionale della Svizzera Italiana, CH-6928 Manno, Switzerland; Yerkes National Primate Research Center, Emory University, Atlanta, Georgia, 30329, United States of America; CSCS - Swiss National Supercomputing Centre, ETH-Zurich, CH-6900 Lugano, Switzerland; MOSAIC Group, Center for Systems Biology Dresden; TU Dresden, Faculty of Computer Science; Max Planck Institute of Molecular Cell Biology and Genetics, Pfotenhauerstr. 108, 01307 Dresden, Germany; Emory University Nell Hodgson Woodruff School of Nursing, Atlanta, Georgia, 30322, United States of America

## Abstract

**MOTIVATION:** Particle tracking coupled with time-lapse microscopy is critical for understanding the dynamics of intracellular processes of clinical importance. Spurred on by advances in the spatiotemporal resolution of microscopy and automated computational methods, this field is increasingly amenable to multi-dimensional high-throughput data collection schemes (Snijder et al., 2012). Typically, complex particle tracking datasets generated by individual laboratories are produced with incompatible methodologies that preclude comparison to each other. There is therefore an unmet need for data management systems that facilitate data standardization, meta-analysis, and structured data dissemination. The integration of analysis, visualization, and quality control capabilities into such systems would eliminate the need for manual transfer of data to diverse downstream analysis tools. At the same time, it would lay the foundation for shared trajectory data, particle tracking, and motion analysis standards.

**RESULTS:** Here, we present Open Microscopy Environment inteGrated Analysis (OMEGA), a cross-platform data management, analysis, and visualization system, for particle tracking data, with particular emphasis on results from viral and vesicular trafficking experiments. OMEGA provides intuitive graphical interfaces to implement integrated particle tracking and motion analysis workflows while providing easy to use facilities to automatically keep track of error propagation, harvest data provenance and ensure the persistence of analysis results and metadata. Specifically, OMEGA: 1) imports image data and metadata from data management tools such as the Open Microscopy Environment Remote Objects (OMERO; Allan et al., 2012); 2) tracks intracellular particles movement; 3) facilitates parameter optimization and trajectory results inspection and validation; 4) performs downstream trajectory analysis and motion type classification; 5) estimates the uncertainty propagating through the motion analysis pipeline; and, 6) facilitates storage and dissemination of analysis results, and analysis definition metadata, on the basis of our newly proposed FAIRsharing.org complainant Minimum Information About Particle Tracking Experiments (MIAPTE; Rigano and Strambio-De-Castillia, 2016; 2017) guidelines in combination with the OME-XML data model (Goldberg et al., 2005). In so doing, OMEGA maintains a persistent link between raw image data, intermediate analysis steps, the overall analysis output, and all necessary metadata to repeat the analysis process and reproduce its results.

**Availability and implementation:** OMEGA is a cross-platform, open-source software developed in Java. Source code and cross-platform binaries are freely available on GitHub at https://github.com/OmegaProject/Omega (doi: 10.5281/zenodo.2535523), under the GNU General Public License v.3.

**Supplementary information:** Supplementary Material is available at BioRxiv.org
