## Supplementary material for "OMEGA: a software tool for the management, analysis, and dissemination of intracellular trafficking data that incorporates motion type classification and quality control": 05_Supplemental Table I

### Sheet: Supp_Table I
Supplemental Table I: Mathematical Analysis of Motion in OMEGA (^)
Category	Type	Name	MIAPTE model attribute name (*)	Associated MIAPTE Element (*)	Symbol	Formula	Description	Comments	Reference
General	Local	Time Traveled	-	-			The time interval between successive frames, which corresponds to the real time difference between two subsequent time points and is defined by the frame acquisition rate. Can be calculated from the OME:Image>TimeIncrement attribute of each successive image plane.	http://www.openmicroscopy.org/Schemas/Documentation/Generated/OME-2016-06/ome.html	Allan et al., 2012. OMERO: flexible, model-driven data management for experimental biology. Nat Meth. 9:245–253. doi:10.1038/nmeth.1896; Goldberg et al., 2005. The Open Microscopy Environment (OME) Data Model and XML file: open tools for informatics and quantitative analysis in biological imaging. Genome Biol. 6:R47. doi:10.1186/gb-2005-6-5-r47."
		Step size	-	-			A specific step size.
		Time Interval	-	-			The specific time interval corresponding to step size n.
Intensity	Local	Centroid Intensity		ROI>Particle			The signal intensity of the pixel occupying the center-of-mass (i.e. centroid) of a bright spot representing a Brownian particle.	We define as Brownian particles diffraction-limited objects small enough to undergo Brownian motion. "The term includes for example a lipid, a protein, a subnuclear body, a vesicle, an organelle, a virus, or a colloidal particle" (verbatim from, Saxton, 2009). In florescence imaging such particles are reprsented by bright spots.	Saxton M.J. (2009) Single Particle Tracking. In: Jue T. (eds) Fundamental Concepts in Biophysics. Handbook of Modern Biophysics. Humana Press. https://doi.org/10.1007/978-1-59745-397-4_6
		Peak Intensity		ROI>Particle			The signal intensity of the brightest pixel within a bright spot (i.e. local maximum).	Peak intensity at an axial distance z from the focal plane can be calculated as the limit of the enclosed optical power within a circle of radius r, divided by the area of the circle πr^2 as the circle shrinks. In general terms, light intensity (I) is defined as optical power (P) per unit area. Put simply, I equals P divided by the beam area. Specifically, for a Gaussian beam with optical power P…
Morphology (included in Trajectory Measures - Intensity plugin)	Local	Particle Area	ParticleArea	SNR estimation			The area occupied by all pixels found within a bright spot, as defined by the SNR Estimation algorithm. Refer to the SNR Estimation algorithm documentation for details.
		Mean Intensity		SNR estimation			The mean signal intensity of all pixels within a bright spot.
		Local Background	LocalBackground	SNR estimation			The average (µ) intensity (I) of all non-signal pixels present in the area immediately surrounding a bright spot. Refer to the documentation of the SNR estimation algorithm for details of how non-signal pixels and local areas are defined.
		Local Noise	LocalNoise	SNR estimation		Poisson Noise	The standard deviation (σ) of the intensity (I) distribution of all non-signal pixels present in the area immediately surrounding a bright spot.Refer to the documentation of the SNR estimation algorithm for details of how non-signal pixels and local areas are defined.	Charged-Coupled Device (CCD) cameras produce Poisson-distributed pixel noise due to the discrete photoelectron counting (Ryan et al., 1990). By definition for a Poisson distribution, expectation (i.e. mean value) = variance. Therefore if the expected (i.e. mean) intensity is equal to I the standard deviation will be equal to the square root of I. This noise model applies directly to CCD cameras, …	Ryan, T.A., Millard, P.J., Webb, W.W., 1990. Imaging [Ca2+] dynamics during signal transduction. Cell Calcium 11, 145–155; Smith, P.L. 2010. Attention and the detection of weak visual signals. In Tutorials in visual cognition. V. Coltheart, editor. Psychology Press. 405; Huang et al., 2013. Video-rate nanoscopy using sCMOS camera-specific single-molecule localization algorithms. Nat Meth. 10:653–…
		Local SNR	LocalSNR	SNR estimation			A measure comparing the intensity of a bright spot with that of the background. Typically it s defined as the ratio between the signal intensity (I) and the standard deviation (σ) of the background (i.e. background noise). Refer to the documentation of the SNR estimation algorithm for details.	Signal-to-noise ratio (SNR) compares the level of a desired signal to the level of background noise. SNR can be defined as the reciprocal of the coefficient of variation. Thus, SNR = μ/σ, where μ is the signal expected value (mean) and σ is the standard deviation of the estimated noise. This definition is commonly used in imaging where the signal corresponds to photon counts and is therefore non-…	Cheezum, M.K., Walker, W.F., Guilford, W.H., 2001. Quantitative comparison of algorithms for tracking single fluorescent particles. Biophys. J. 81, 2378–2388.
	Plane	Plane Signal Intensity	PlaneSignalIntensity	SNR estimation			A measure that estimates the global intensity (I) of all signal pixels present within a plane.
		Plane Background	PlaneBackground	SNR estimation			The average (µ) intensity (I) of all non-signal pixels present in the entire plane. Refer to documentation of the SNR estimation algorithm for details of how non-signal pixels are defined.
		Plane Noise	PlaneNoise	SNR estimation			The standard deviation (σ) of the distribution of the intensity (I) of all non-signal pixels present in the entire plane. Refer to documentation of the SNR estimation algorithm for details of how non-signal pixels are defined.
		Plane SNR	PlaneSNR	SNR estimation			A measure comparing plane signal intensity with that of the background. Typically, the ratio between the signal intensity (I) and the standard deviation (σ) of the background (i.e. background noise). Refer to the documentation of the SNR estimation algorithm for details.	Signal-to-noise ratio (SNR) compares the level of a desired signal to the level of background noise. SNR can be defined as the reciprocal of the coefficient of variation. Thus, SNR = μ/σ, where μ is the signal expected value (mean) and σ is the standard deviation of the estimated noise. This definition is commonly used in imaging where the signal corresponds to photon counts and is therefore non-…	Cheezum, M.K., Walker, W.F., Guilford, W.H., 2001. Quantitative comparison of algorithms for tracking single fluorescent particles. Biophys. J. 81, 2378–2388.
	Global	Maximum Peak Intensity	MaxPeakIntensity	Intensity Measures			The maximum Peak Intensity of all Brownian particles found within a trajectory or a segment.
		Minimum Peak Intensity	MinPeakIntensity	Intensity Measures			The minimum Peak Intensity of all Brownian particles found within a trajectory or a segment.
		Average Peak Intensity	AveragePeakIntensity	Intensity Measures			The average Peak Intensity of all Brownian particles found within a trajectory or a segment.
		Maximum Centroid Intensity	MaxCentroidIntensity	Intensity Measures			The maximum Centroid Intensity of all Brownian particles found within a trajectory or a segment.
		Minimum Centroid Intensity	MinCentroidIntensity	Intensity Measures			The minimum Centroid Intensity of all Brownian particles found within a trajectory or a segment.
		Average Centroid Intensity	AverageCentroidIntensity	Intensity Measures			The average Centroid Intensity of all Brownian particles found within a trajectory or a segment.
		Maximum Mean Intensity	MaxMeanIntensity	Intensity Measures			The maximum Mean Intensity of all Brownian particles found within a trajectory or a segment.
		Minimum Mean Intensity	MinMeanIntensity	Intensity Measures			The minimum Mean Intensity of all Brownian particles found within a trajectory or a segment.
		Average Mean Intensity	AverageMeanIntensity	Intensity Measures			The average Mean Intensity of all Brownian particles found within a trajectory or a segment.
		Maximum Local Background	MaxLocalBackground	Intensity Measures			The maximum local background intensity of all Brownian particles found within a trajectory or a segment
		Minimum Local Background	MinLocalBackground	Intensity Measures			The minimum local background intensity of all Brownian particles found within a trajectory or a segment
		Average Local Background	AverageLocalBackground	Intensity Measures			The average local background intensity of all Brownian particles found within a trajectory or a segment
		Maximum Local Noise	MaxLocalNoise	Intensity Measures			The maximum local noise of all Brownian particles found within a trajectory or a segment
		Minimum Local Noise	MinLocalNoise	Intensity Measures			The minimum local noise of all Brownian particles found within a trajectory or a segment
		Average Local Noise	AverageLocalNoise	Intensity Measures			The average local noise of all Brownian particles found within a trajectory or a segment
		Maximum Local SNR	MaxLocalSNR	Intensity Measures			The maximum SNR value of all Brownian particles found within a trajectory or a segment
		Minimum Local SNR	MinLocalSNR	Intensity Measures			The minimum SNR value of all Brownian particles found within a trajectory or a segment
		Average Local SNR	AverageLocalSNR	Intensity Measures			The average SNR value of all Brownian particles found within a trajectory or a segment
Mobility	Local	Distance Traveled	DistanceTraveled	Link			The Euclidean distance between the position of a Brownian particle in two successive time points.		Meijering, E., O. Dzyubachyk, and I. Smal. 2012. Methods for cell and particle tracking. Meth. Enzymol. 504:183–200. doi:10.1016/B978-0-12-391857-4.00009-4.
		Cumulative Time Traveled	CumTimeTraveled	Link			Time traveled from the origin of motion [default] or from a reference poin to the current time point.		Meijering, E., O. Dzyubachyk, and I. Smal. 2012. Methods for cell and particle tracking. Meth. Enzymol. 504:183–200. doi:10.1016/B978-0-12-391857-4.00009-4.
		Cumulative Curvilinear Distance Traveled	CumCurvDistTraveled	Link			The scalar quantity representing the total cumulative curvilinear distance traveled by a Browninan particle from the origing of motion to the current position. Generally the distance between any two points is taken to be the Euclidean norm.		Meijering, E., O. Dzyubachyk, and I. Smal. 2012. Methods for cell and particle tracking. Meth. Enzymol. 504:183–200. doi:10.1016/B978-0-12-391857-4.00009-4.
		Cumulative Straight-Line Distance Traveled	CumStraightDistTraveled	Link			The scalar quantity representing the net straight-line distance (also known as net displacement) betweenthe position of a Brownian particle at a specific time point and its position at the origin of motion. Generally the distance between any two points is taken to be the Euclidean norm.		Meijering, E., O. Dzyubachyk, and I. Smal. 2012. Methods for cell and particle tracking. Meth. Enzymol. 504:183–200. doi:10.1016/B978-0-12-391857-4.00009-4.
		Cumulative Confinement Ratio	CumConfinementRatio	Link			Confinement Ratio (also known as the meandering index, straightness index or directionality ratio) is a measure of the straightness or confinement of trajectories. At any given point in time, the Cumulative Confinement Ratio is calculated as the ratio between the current net displacement of an object from the origin of motion and the total length of the path that the object has travelled up to th…		Beltman, J.B., A.F.M. Marée, and R.J. de Boer. 2009. Analysing immune cell migration. Nat Rev Immunol. 9:789–798. doi:10.1038/nri2638.
		Instantaneous Angle	InstantAngle	Link			This measure represents the angle between the direction of movement between two successive time points and a reference axis.		Meijering, E., O. Dzyubachyk, and I. Smal. 2012. Methods for cell and particle tracking. Meth. Enzymol. 504:183–200. doi:10.1016/B978-0-12-391857-4.00009-4.
		Directional Change	DirChange	Link			This measure (also sometimes refered to as turning angle) represents the change in direction between two successive time intervals.		Beltman, J.B., A.F.M. Marée, and R.J. de Boer. 2009. Analysing immune cell migration. Nat Rev Immunol. 9:789–798. doi:10.1038/nri2638.
	Global	Total Time Traveled	TotalTimeTraveled	Mobility measures			Total time traveled from the origin of motion [default] or from a reference poin.		Meijering, E., O. Dzyubachyk, and I. Smal. 2012. Methods for cell and particle tracking. Meth. Enzymol. 504:183–200. doi:10.1016/B978-0-12-391857-4.00009-4.
		Total Curvilinear Distance Traveled	TotalCurvDistTraveled	Mobility Measures			The scalar quantity representing the total curvilinear distance traveled by a Browninan particle from the start position to the end of motion. Generally the distance between any two points is taken to be the Euclidean norm.		Meijering, E., O. Dzyubachyk, and I. Smal. 2012. Methods for cell and particle tracking. Meth. Enzymol. 504:183–200. doi:10.1016/B978-0-12-391857-4.00009-4.
		Total Net Straight-Line Distance Traveled	TotNetStraightDistTraveled	Mobility Measures			The scalar quantity representing the net straight-line distance (also known as net displacement) between the start position of a Brownian particle and the position it occupies at the end of motion). Generally the distance between any two points is taken to be the Euclidean norm. Note: this quantitiy can be defined as the magnitute of the Total Net Dispalcement vector.		Meijering, E., O. Dzyubachyk, and I. Smal. 2012. Methods for cell and particle tracking. Meth. Enzymol. 504:183–200. doi:10.1016/B978-0-12-391857-4.00009-4.
		Max Cumulative Straight-Line Distance Traveled	MaxCumStraightDistTraveled	Mobility Measures			The maximum distance a Brownian particle has traveled away from the origin of motion or from a user-set reference point.		Meijering, E., O. Dzyubachyk, and I. Smal. 2012. Methods for cell and particle tracking. Meth. Enzymol. 504:183–200. doi:10.1016/B978-0-12-391857-4.00009-4.
		Confinement Ratio	ConfinementRatio	Mobility Measures			Confinement Ratio (also known as the meandering index, straightness index or directionality ratio) is a measure of the straightness or confinement of trajectories, and is defined as the ratio between the net displacement of an object and the total length of the path that the object has travelled. "Because the path length cannot be smaller than the net displacement the confinement ratio can vary b…		Beltman, J.B., A.F.M. Marée, and R.J. de Boer. 2009. Analysing immune cell migration. Nat Rev Immunol. 9:789–798. doi:10.1038/nri2638; Sergé, A., N. Bertaux, H. Rigneault, and D. Marguet. 2008. Dynamic multiple-target tracing to probe spatiotemporal cartography of cell membranes. Nat Meth. 5:687–694. doi:10.1038/nmeth.1233.
Velocity	Local	Instantaneous Speed	InstantSpeed	Link		Scalar; DistanceTraveled/Time Interval	The euclidean distance between the position of a Brownian particle at one time point and its position in the next time point divided by the time interval between the two time points.		Meijering, E., O. Dzyubachyk, and I. Smal. 2012. Methods for cell and particle tracking. Meth. Enzymol. 504:183–200. doi:10.1016/B978-0-12-391857-4.00009-4.
		Instantaneous Cumulative Curvilinear Speed	InstantCumCurvSpeed	Link			The Instantaneous Cumulative Curvilinear Speed consist of the arithmetic mean of instantaneous speeds observed along the length of the trajectory up to the current position occupied by a Brownian particle. In case the time intervals between time points is constant, such as in most live imaging experiments, this quantity can be calculated as the ratio between Cumulative Curvilinear Distance Travel…		Meijering, E., O. Dzyubachyk, and I. Smal. 2012. Methods for cell and particle tracking. Meth. Enzymol. 504:183–200. doi:10.1016/B978-0-12-391857-4.00009-4.
		Instantaneous Cumulative Straight-Line Speed	InstantCumStraightSpeed	Link			The euclidean distance between the position of a Brownian particle at the current time point and its position at the origin of motion divided by the Time Traveled		Meijering, E., O. Dzyubachyk, and I. Smal. 2012. Methods for cell and particle tracking. Meth. Enzymol. 504:183–200. doi:10.1016/B978-0-12-391857-4.00009-4.
	Global	Average Curvilinear Speed	AverageCurvSpeed	Velocity Measures		Scalar;TotalCurvDistTraveled/TotalTrajectoryTime	The Average Curvilinear Speed consist of the arithmetic mean of instantaneous speeds observed along the length of the trajectory. In case the time intervals between time points is constant, such as in most live imaging experiments, this quantity can be calculated as the ratio between Total Distance Traveled and the Total Time Traveled.		Meijering, E., O. Dzyubachyk, and I. Smal. 2012. Methods for cell and particle tracking. Meth. Enzymol. 504:183–200. doi:10.1016/B978-0-12-391857-4.00009-4.
		Average Straightt-Line Speed	AverageStraightSpeed	Velocity Measures		Scalar; TotalNetStraightDistTraveled /TotalTrajectoryTime	The Average Straight-line Speed is a quantity calculated as the ratio between the Net Distance Traveled and the Total Time Traveled. It represents the magnitude quantity of Average Straight-line Velocity.		Meijering, E., O. Dzyubachyk, and I. Smal. 2012. Methods for cell and particle tracking. Meth. Enzymol. 504:183–200. doi:10.1016/B978-0-12-391857-4.00009-4.
		Forward Progression Linearity	ForwardProgressionLinearity	Velocity Measures			The ratio between Average Straight-line Speed and Average Curvilinear Speed gives a measure of how quickly an object is moving away from its origin during the total trajectory time. The value of this measure ranges from 0 to 1, where 0 represents an object that is not progressing, while 1 represents an object that is moving along a straight line from the origin (i.e. as fast as possible given the…		Beltman, J.B., A.F.M. Marée, and R.J. de Boer. 2009. Analysing immune cell migration. Nat Rev Immunol. 9:789–798. doi:10.1038/nri2638.
Diffusion	Global	Observed Diffusion Constant of Order 2 Logaritmic Intercept	ObservedDiffusionConst2Log	Diffusivity Measures			The Observed Diffusion Constant (ODC) of order 2 can be estimated from the intercept [i.e. y(0)] of the Mean Square Displacement vs. time lag (∂t) log-log plot using the formula D2 = (1/2d)*e^y(0)2 (Sbalzarini and Koumotsakos, 2005). In case of an object moving by pure diffusion the ODC is mathematically defined as the regular Diffusion Coefficient.		Saxton, M.J., and K. Jacobson. 1997. Single-particle tracking: applications to membrane dynamics. Annu Rev Biophys Biomol Struct. 26:373–399. doi:10.1146/annurev.biophys.26.1.373; Sbalzarini, I.F., and P. Koumoutsakos. 2005. Feature point tracking and trajectory analysis for video imaging in cell biology. J Struct Biol. 151:182–195. doi:10.1016/j.jsb.2005.06.002.
		Slope of log-log MSD vs. ∂t Plot	SlopeLog-LogMSD	Diffusivity Measures			The slope of log-log MSD vs. ∂t plot is a handy index for directional persistence: it equals 1 for randomly moving cells and 2 for cells that move in a perfectly straight manner.		Gorelik, R., and A. Gautreau. 2014. Quantitative and unbiased analysis of directional persistence in cell migration. Nat Protoc. 9:1931–1943. doi:10.1038/nprot.2014.131.
		Slope of the Moment Scaling Spectrum	SlopeMSS	Diffusivity Measures			Slope of the Moment Scaling Spectrum, which consists of the plot of the order number, ν, versus the slope, γ, of the log-log plot of the moment of order ν vs. ∂t (Ferrari et al. 2001).		Ferrari, R., A. Manfroi, and W. Young. 2001. Strongly and weakly self-similar diffusion. Physica D: Nonlinear Phenomena. 154:111–137.
Diffusivity Measures Error Estimation (included in Trajectory Measures - Diffusivity plugin)	Image	Minimum Detectable ODC2	MinDetectODC2	Diffusivity Measures Error Estimation			Random walks can be discriminated from sub-diffusing particles including stationary particles only when their ODC is large enough to cause particle motion larger than the localization uncertainly. Based on these premises, given the observed image quality (i.e. signal to noise ratio), using the method defined by Martin et al. 2002, it is possible to define a “limit of detection” under which ODC va…		Martin, D.S., M.B. Forstner, and J.A. Käs. 2002. Apparent subdiffusion inherent to single particle tracking. Biophys J. 83:2109–2117. doi:10.1016/S0006-3495(02)73971-4.
	Global	Uncertainty of OCD2 estimation	UncertaintyOCD2	Diffusivity Measures Error Estimation			Empirically calculated uncertainty associated with the estimation of the Observed Diffusion Constant of order 2 (ODC2). The uncertainty is related with the accuracy and the precision of particle detection and with the trajectory length.		This study.
		Uncertainty of Slope MSS estimation	UncertaintySMSS	Diffusivity Measures Error Estimation			Empirically calculated uncertainty associated with the estimation of SMSS. The uncertainty is related with the accuracy and the precision of particle detection and with the trajectory length.		This study.
Legend
(^) Color coding is identical to the one used in the presentation of the Minimum Information About Particle Tracking Experiments reporting guidelines.
(*) Rigano, A., and C. Strambio-De-Castillia. 2017. Proposal for minimum information guidelines to report and reproduce results of particle tracking and motion analysis. bioRxiv. 155036. doi:10.1101/155036.
