## Supplementary material for "OMEGA: a software tool for the management, analysis, and dissemination of intracellular trafficking data that incorporates motion type classification and quality control": 06_Supplemental Table II

### Sheet: Supp_Table II
Supplemental Table II: Motion type classification criteria
Motion Type	Description	Biological Examples	MSD - Generalized Formula	Shape of linear MSD vs. t plot	Slope of log-log MSD vs. t plot	Slope of MSS plot (^)	Confinement Ratio	Forward Progression Linearity	Directional Persistance	Asymmetry
Confined	"Confined diffusion appears normal at short times, but at long times MSD approaches the square of the radius of the confinement region. For membrane proteins, confinement could be in [...] a region where cytoskeletal proteins near the membrane form a corral. For nuclear or cytoplasmic proteins, confinement could be in a dense region of chromatin or cytoskeletal proteins. Tethering to a fixed poin…	Receptor confinement in membrane rafts or corrals. Transient association of viral particles with the NPC before nuclear transport.	d represent the dimensionality of the system (for 2D images d = 2); R is a constant proportional to the size of the confinement region; A1 and A2 are positive constants related to the geometry of that region; the case R=0 corresponds to an immobile particle	exponential line assimptotically tending to the MSD(t) = R straight line				0
Abnormal subdiffusion	"In anomalous subdiffusion, hindrances to diffusion are extreme enough that the mean-square displacement (MSD) becomes proportional to some power of time less than one. The diffusion coefficient is time-dependent, and goes to zero at large times". Adapted from Saxton. In: Fundamental Concepts in Biophysics. 2009"	Diffusion within a limited space in a "dog on a leash" modality. For example this might happen if a particle is diffusing within a euchromatic zone surrounded by more packed chromatin domanis.	α is the anomalous diffusion exponent as defined by Saxton (2007); D2 is the diffusion constant for the special case in which the moment of displacement is of order 2	exponential line bending downwards; ideally slope at time 0 approximates 2dD	< 1	< 0.5	>0, <1	>0, <1
Normal diffusion	"In normal diffusion, the mean-square displacement (MSD) is directly proportional to time and the diffusion coefficient is constant". Vermatim from Saxton. In: Fundamental Concepts in Biophysics. 2009"	Default state, indicates the absence of interactions between the moving particle and surrounding cellular structures, which might influence its motion modality.		straight line; slope = 2dD	1	0.5	>0, <1	>0, <1	0
Abnormal superdiffusion	In anomalous superdiffusion, the mean-square displacement (MSD) is proportional to some power of time more than one. This type of motion mimics a Levy flight and corresponds to diffusion accompanied by deterministic drift. For example, this might be observed when a subnuclear body diffuses withing a chromatin cage that is itself drifting.	Association of viral particles with viral receptors, which themselves are subjected to actin mediated drift.		exponential line bending upward; ideally slope at time 0 approximates 2dD	> 1	> 0.5	>0, <1	>0, <1	< 1
Directed	"Directed motion combines motion at a given velocity with diffusion, as in diffusion in a flowing membrane or cytoplasm, or directed motion along a flexible macromolecule". Verbatim from Saxton. In: Fundamental Concepts in Biophysics. 2009	Directed motion of viral particles or vescicles along microtubules.		exponential line assimptotically tending to MSD(t) = (Vt)^2			1	1	1
Legend
(^) The value of the Slope of the MSS plot (SMSS) can be used to assess the degree of freedom of a moving object: SMSS equal to 0.5 represents normal diffusion; values below or above 0.5 represent sub-diffusive (i.e. constrained) or super-diffusive (i.e. diffusion coupled to deterministic drift; vis. Levy flight) motion types respectively. Finally, SMSS values close to 0 point to immobile particl…
