## Supplementary material for "OMEGA: a software tool for the management, analysis, and dissemination of intracellular trafficking data that incorporates motion type classification and quality control": 07_Supplemental Table III

### Sheet: Supp_Table III
Supplemental Table III: Benchmarking test cases
Feature symbol		L	ODC (^)	SMSS	I	SNR (*)
Feature name		Length	Observed Diffusion Constant	Slope of Moment Scaling Spectrum	Peak Intensity	Signal to Noise Ratio
Input values		10	5e-05	0	15	1.29106
		30	0.0002	0.1	18.58	1.99051
		38.4	0.0008	0.2	23.9	2.84611
		49.152	0.003	0.3	28.73	3.49438
		62.9146	0.01 (#)	0.4	38.1	4.5568
		80.5306	0.05	0.5	60.8	6.51667
		103.079	0.1 (#)	0.6	97	8.83289
		131.941	0.2	0.7	154.7	11.6321
		168.885	0.8	0.8	246.6	15.0675
		216.173	3.2	0.9	393.3	19.3267
		276.701	13.1	1	627.1	24.6429
		354.177	52.4		1000	31.3065
		453.347
		580.284
		742.764
		1000 (**)
		10000 (**)
		50000 (**)
		100000 (##)
Nr. of Input values		16 + 3 (**)	11 + 1 (**)	11	12	12
Nr. of Test cases	Supp. Figure 4	-	-	-	12	-
	Supp. Figure 5	3	3x2 = 6	-	-	-
	Supp. Figure 6	19	19x11 = 209	-	-	-
	Supp. Figure 7	16	16x11 = 176	176x11 = 1932	-	-
Legend
(^) Calculated as µm^2/s assuming 1 pixel/µm and 1frame/s.
(*) Calculated on the basis of a 16-bit pixel depth, a background value of 10 and according to Cheezum et al., 2001.
(**) Used for Supplemental Figures 5 and 6.
(#) Used in Supplemental Figure 5.
(##) Used in Supplemental Figure 6.
